# Rules for hardening influenza A virus liquid condensates

**DOI:** 10.1101/2022.08.03.502602

**Authors:** Temitope Akhigbe Etibor, Sílvia Vale-Costa, Sindhuja Sridharan, Daniela Brás, Isabelle Becher, Victor Hugo Mello, Filipe Ferreira, Marta Alenquer, Mikhail M Savitski, Maria João Amorim

## Abstract

Multiple viral infections form biomolecular condensates in the host cell to compartmentalize viral reactions. Accumulating evidence indicates that these viral condensates may be hardened, a strategy with potential for exploitation as novel antiviral therapy, given that viral reactions rely on specific material properties for function. However, there is no molecular understanding on how to specifically and efficiently modify the material properties of viral condensates, a pre-requisite for overcoming off-target effects by rational drug design. *In vitro*, the material properties of biological condensates are modified by different thermodynamic parameters, including free energy, concentration, and type/strength of interactions. Here, we used influenza A virus liquid cytosolic condensates, A.K.A viral inclusions, to provide a proof of concept that modulating the type/strength of transient interactions among the interactome in IAV inclusions is more efficient at hardening these structures than varying the temperature or concentration, both in *in vitro* and in *in vivo* models. This stabilization can be achieved by a known pharmacological sticker that can specifically change the material properties of viral inclusions without affecting host proteome abundance nor solubility. Our work supports the development of antivirals targeting the material properties of biomolecular condensates in viral infections. It also provides a framework for the selection of compounds with this activity for general application and thus provides an advance in disease therapy.
