## Supplementary material for "Rules for hardening influenza A virus liquid condensates": Table1 S1

### Sheet: Sheet1
Change in Temperature
TreatNames	cell_number	n	dens	S	S_nominal	G		K2	C_dense	Amount_dense	C_dil	Amount_dil	K	total_C_dil	C_total	C_cell	C_nucleus	cell_nuc_ratio	cyt_nuc_ratio	sd_n	sd_dens	sd_S	sd_S_nominal	sd_G		sd_K2	sd_C_dense	sd_Amount_dense	sd_C_dil	sd_Amount_dil	sd_K	sd_total_C_dil	sd_C_total	sd_C_cell	sd_C_nucleus	sd_cell_nuc_ratio	sd_cyt_nuc_ratio
4C	31	161	0.13398	0.93607	1.0438	-3658.19		4.1345	63.7719	9.43475	27.4179	21.0127	2.29862	14.9174	16.6142	16.1257	13.0602	1.31226	1.18506	81.8026	0.033632	0.220827	0.216262	410.233		0.622255	6.70674	2.21538	5.02608	4.51285	0.280254	3.59715	3.87289	3.59734	3.27104	0.316398	0.324792
37C	31	119	0.0750923	0.627757	0.669555	-3570.57		3.9963	43.5606	4.38136	18.8573	12.2157	2.31837	10.9596	11.4274	10.5985	5.5241	1.98203	2.01896	54.6156	0.0320946	0.251298	0.256102	446.019		0.790431	6.62911	1.1073	4.43519	3.24505	0.29864	2.72176	2.87068	2.5884	1.3621	0.550147	0.59201
42C	33	125	0.0819136	0.934688	0.964963	-2659.48		2.80631	42.0129	4.12941	22.1313	14.4288	1.91674	14.8968	15.3547	14.3936	5.4368	2.43954	2.60949	79.2932	0.0367977	0.190558	0.190838	398.069		0.453916	5.98781	0.950248	4.42342	3.20786	0.191337	2.77967	2.84853	2.61687	1.31095	0.672063	0.687498
TreatNames	Area	AR	Circ.	Round	sd_Area	sd_AR	sd_Circ.	sd_Round
4C	0.200454	1.41173	0.939117	0.752184	0.0293746	0.0545964	0.0135292	0.0240132
37C	0.136582	1.42951	0.946352	0.746602	0.0272322	0.0826176	0.0221342	0.0306265
42C	0.131775	1.48685	0.935209	0.736619	0.0203587	0.165446	0.0332074	0.0575504
Csat =	minimal Cdil observed in cells that start having viral inclusions
min_C_dil
5.8501
LEGEND OF DATA
DATA IN THE MANUSCRIPT
PARAMETER ABOVE	DEFINITION	FORMULA
cell_number	Number of cells
n	number of inclusions per cell	calculated in R from imageJ segmentation
dens	number of inclusions per the area of cytosol	Calculated in R - codes available in 10.5281/zenodo.6901207
S	supersaturation	ln(Cdil/Csat)
G	Gibbs free energy	G=-RTlnK
GG	Fold change in Gibbs free energy	K=Cdense/Cdilute
K2	partition coefficient	Cdense individual inclusions/Cdilute per cell
C_dense	Concentration of vRNPs in inclusion	Mean Fluorescence Intensity (MFI) of cytosolic vRNPs in inclusions
total_C_dil = Cdilute	Concentration of cytosolic vRNPs outside inclusions	MFI outside inclusions
C_cytoplasm	Concentration of cytosolic vRNPs in and ouside inclusions	MFI of whole cytosol
C_cell	Concentration of cellular vRNPs	MFI of whole cell
C_nucleus	Concentration of nuclear vRNPs	MFI of nucleus only
cyt_nuc_ratio	Fraction of cytosolic vRNPs	Ratio of MFI of cytosolic versus nuclear vRNPs
Area	Area in each inclusion (um^2)	ImageJ plugin
AR	Aspect ratio	ImageJ plugin
Circ.	Circularity	ImageJ plugin
Round	Roundness	ImageJ plugin
Csaturation (Csat)	Threshold concentration after which demixing occurs	minimal Cdil observed in cells that start having viral inclusions
FOR VALIDATION
S_nominal	supersaturation nominal	ln(Ctotal/Csat)
K	partition coefficient adapted from Riback et al, 2020 [15]	Average Cdense per cell/Cdilute per cell

### Sheet: Sheet2
Change in vRNP concentration
TreatNames	cell_number	n	dens	S	S_nominal	G	GG	K2	C_dense	Amount_dense	C_dil	Amount_dil	K	total_C_dil	C_total	C_cell	C_nucleus	cell_nuc_ratio	TreatNames.1	sd_n	sd_dens	sd_S	sd_S_nominal	sd_G	sd_GG	sd_K2	sd_C_dense	sd_Amount_dense	sd_C_dil	sd_Amount_dil	sd_K	sd_total_C_dil	sd_C_total	sd_C_cell	sd_C_nucleus	sd_cell_nuc_ratio	sd_cyt_nuc_ratio
3hpi	17	0	0	-2.56969	-2.53849	-1439.5	0	1.74809	448.397	138.087	339.481	383.195	1.30968	255.075	263.161	418.167	1541.58	0.264518	3hpi	33.1044	0.0219205	0.243114	0.238952	503.457	503.457	0.331729	108.331	151.234	103.513	153.634	0.20812	64.8715	64.4776	126.873	581.923	0.0764166	0.0491573
4hpi	17	0	0	-2.56202	-2.50172	-1897.24	-457.736	2.08783	478.488	127.266	283.074	361.515	1.31163	257.04	273.017	918.041	4642.22	0.185106	4hpi	47.1422	0.0272222	0.237099	0.225372	893.222	893.222	0.659582	164.131	267.158	121.705	184.451	0.267683	61.7907	60.9633	387.316	3143.24	0.0603437	0.025816
6hpi	14	191.214	0.100205	0.701845	0.729924	-3239.15	-1799.64	3.51499	23566.3	2321.35	12439.8	8663.51	1.9676	6721.7	6914	7877.76	15071.7	0.546209	6hpi	178.136	0.16856	0.365399	0.376946	623.071	623.071	0.802027	5940.88	750.952	3226.89	2477.25	0.185726	2463.5	2825.61	2788.64	3943.98	0.133488	0.129982
8hpi	18	230.556	0.143201	1.46703	1.53956	-2579.26	-1139.75	2.72033	39680.9	5591.44	21933.9	17109.7	1.72656	14447.8	15534.4	15487.1	17209.7	0.895444	8hpi	193.735	0.114219	0.290032	0.26957	382.171	382.171	0.413343	12407.1	2228.27	7981.38	6376.29	0.156405	3731.3	3855.48	4006.27	4843.68	0.130774	0.149428
12hpi	14	114.5	0.0674981	1.41314	1.44515	-2570.74	-1131.23	2.71642	34718.9	5576.55	20759.8	17687.7	1.66368	13692.6	14138	13777.4	11774	1.0686	12hpi	101.952	0.0635094	0.336684	0.33515	444.091	444.091	0.485122	13066.9	1886.24	8184.11	6475	0.0845214	3826.05	4083.32	4027.25	4095	0.133585	0.159481
16hpi	18	143	0.109157	1.31373	1.33735	-2273.28	-833.77	2.41579	28094.9	4928.8	17225.8	14215.9	1.67084	12394.3	12690.4	12589.3	13626.1	0.963866	16hpi	97.7993	0.0731039	0.250628	0.246173	342.4	342.4	0.342936	6657.48	1677.39	4472.88	4029.34	0.117659	2860.94	2976.01	2964.67	3598.55	0.165506	0.194719
TreatNames	Area	AR	Circ.	Round	sd_Area	sd_AR	sd_Circ.	sd_Round
6hpi	0.171795	1.44758	0.897342	0.729554	0.0455314	0.0673592	0.0341134	0.0252874
8hpi	0.23835	1.50693	0.867687	0.701516	0.0927867	0.0512779	0.0254096	0.0192859
12hpi	0.248236	1.55451	0.854865	0.683931	0.0607671	0.158892	0.031793	0.0543004
16hpi	0.288792	1.52405	0.850278	0.692772	0.0619092	0.0522315	0.0252038	0.019477
Csat =	minimal Cdil observed in cells that start having viral inclusions
min_C_dil
3331.74
DATA IN THE MANUSCRIPT
PARAMETER ABOVE	DEFINITION	FORMULA
cell_number	Number of cells
n	number of inclusions per cell	calculated in R from imageJ segmentation
dens	number of inclusions per the area of cytosol	Calculated in R - codes available in 10.5281/zenodo.6901207
S	supersaturation	ln(Cdil/Csat)
G	Gibbs free energy	G=-RTlnK
GG	Fold change in Gibbs free energy	K=Cdense/Cdilute
K2	partition coefficient	Cdense individual inclusions/Cdilute per cell
C_dense	Concentration of vRNPs in inclusion	Mean Fluorescence Intensity (MFI) of cytosolic vRNPs in inclusions
total_C_dil = Cdilute	Concentration of cytosolic vRNPs outside inclusions	MFI outside inclusions
C_cytoplasm	Concentration of cytosolic vRNPs in and ouside inclusions	MFI of whole cytosol
C_cell	Concentration of cellular vRNPs	MFI of whole cell
C_nucleus	Concentration of nuclear vRNPs	MFI of nucleus only
cyt_nuc_ratio	Fraction of cytosolic vRNPs	Ratio of MFI of cytosolic versus nuclear vRNPs
Area	Area in each inclusion (um^2)	ImageJ plugin
AR	Aspect ratio	ImageJ plugin
Circ.	Circularity	ImageJ plugin
Round	Roundness	ImageJ plugin
Csaturation (Csat)	Threshold concentration after which demixing occurs	minimal Cdil observed in cells that start having viral inclusions
FOR VALIDATION
S_nominal	supersaturation nominal	ln(Ctotal/Csat)
K	partition coefficient adapted from Riback et al, 2020 [15]	Average Cdense per cell/Cdilute per cell

### Sheet: Sheet3
Change in Rab11a concentration
TreatNames	cell_number	n	dens	S	S_nominal	G	GG	K2	C_dense	Amount_dense	C_dil	Amount_dil	K	total_C_dil	C_total	C_cell	C_nucleus	cell_nuc_ratio	TreatNames.1	sd_n	sd_dens	sd_S	sd_S_nominal	sd_G	sd_GG	sd_K2	sd_C_dense	sd_Amount_dense	sd_C_dil	sd_Amount_dil	sd_K	sd_total_C_dil	sd_C_total	sd_C_cell	sd_C_nucleus	sd_cell_nuc_ratio	sd_cyt_nuc_ratio
3hpi	19	0	0	-2.56257	-2.55311	-1352.18	0	1.68986	497.674	119.672	343.477	442.748	1.34073	325.122	328.213	514.66	1379.51	0.388929	3hpi	0	0	0.299055	0.307199	450.292	450.292	0.334496	220.649	122.882	196.518	207.972	0.140053	96.6285	103.35	386.47	474.224	0.1272	0.0416392
4hpi	21	0	0	-2.66641	-2.6305	-1349.86	2.32872	1.68833	473.791	85.489	420.065	405.343	1.22203	293.055	303.771	1039.21	3996.62	0.273675	4hpi	0	0	0.277088	0.288542	906.263	906.263	0.821907	275.94	79.0757	170.239	173.805	0.15395	86.9829	96.5524	665.335	2952.6	0.207316	0.0374667
6hpi	21	567	0.612953	0.802562	1.06718	-2294.21	-942.023	2.43548	22463.3	4277.81	10606.2	9725.17	2.14641	9408.18	12258.3	13234.6	23960.4	0.580405	6hpi	282.574	0.0749086	0.397888	0.391423	219.707	219.707	0.217254	8895.43	1696.57	4378.56	3840.51	0.147522	3573.66	4517.7	4930.65	6193.2	0.116714	0.0970594
8hpi	21	414	0.466256	1.20337	1.51288	-2689.91	-1337.72	2.83964	43268.3	8736.02	18319.3	16708.8	2.28056	14046.8	19142.2	20967.9	30850.6	0.728083	8hpi	233.419	0.104982	0.348683	0.364108	331.295	331.295	0.380106	13364.7	4355.19	6433.66	7028.29	0.200587	4576.96	6252.14	6658.4	7393.33	0.145276	0.119331
12hpi	25	415	0.403216	1.11517	1.3802	-2497.53	-1145.34	2.63539	34841	7764.23	17638.7	16305.6	1.96721	12860.8	16763.8	17333.2	20679.5	0.880925	12hpi	161.269	0.339254	0.271196	0.251847	442.844	442.844	0.471088	8390.39	2378.04	4698.2	4734.18	0.235055	3694.82	4559.43	5036.89	6286.88	0.151079	0.13172
16hpi	21	308	0.353104	1.43745	1.69098	-2247.5	-895.32	2.39175	43329.5	10808.8	23423.5	22573.6	1.82334	17751.4	22873.8	22223.7	24185.6	0.936277	16hpi	166.382	0.0671156	0.253155	0.235544	394.546	394.546	0.398285	5811.31	2441.47	4367.58	4730.33	0.165896	4268	4977.51	4598.18	4442.98	0.178494	0.181476
TreatNames	Area	AR	Circ.	Round	sd_Area	sd_AR	sd_Circ.	sd_Round
6hpi	0.243208	1.51534	0.841103	0.695821	0.0319615	0.0402882	0.0215877	0.0163831
8hpi	0.303745	1.49179	0.844857	0.705274	0.0515827	0.0434646	0.019122	0.0178464
12hpi	0.358037	1.51479	0.828986	0.694403	0.0464213	0.0526541	0.0234228	0.0217472
16hpi	0.385278	1.51001	0.82617	0.697649	0.0426379	0.0504259	0.0190109	0.0192262
Csat =	minimal Cdil observed in cells that start having viral inclusions
min_C_dil
4216.55
DATA IN THE MANUSCRIPT
PARAMETER ABOVE	DEFINITION	FORMULA
cell_number	Number of cells
n	number of inclusions per cell	calculated in R from imageJ segmentation
dens	number of inclusions per the area of cytosol	Calculated in R - codes available in 10.5281/zenodo.6901207
S	supersaturation	ln(Cdil/Csat)
G	Gibbs free energy	G=-RTlnK
GG	Fold change in Gibbs free energy	K=Cdense/Cdilute
K2	partition coefficient	Cdense individual inclusions/Cdilute per cell
C_dense	Concentration of vRNPs in inclusion	Mean Fluorescence Intensity (MFI) of cytosolic vRNPs in inclusions
total_C_dil = Cdilute	Concentration of cytosolic vRNPs outside inclusions	MFI outside inclusions
C_cytoplasm	Concentration of cytosolic vRNPs in and ouside inclusions	MFI of whole cytosol
C_cell	Concentration of cellular vRNPs	MFI of whole cell
C_nucleus	Concentration of nuclear vRNPs	MFI of nucleus only
cyt_nuc_ratio	Fraction of cytosolic vRNPs	Ratio of MFI of cytosolic versus nuclear vRNPs
Area	Area in each inclusion (um^2)	ImageJ plugin
AR	Aspect ratio	ImageJ plugin
Circ.	Circularity	ImageJ plugin
Round	Roundness	ImageJ plugin
Csaturation (Csat)	Threshold concentration after which demixing occurs	minimal Cdil observed in cells that start having viral inclusions
FOR VALIDATION
S_nominal	supersaturation nominal	ln(Ctotal/Csat)
K	partition coefficient adapted from Riback et al, 2020 [15]	Average Cdense per cell/Cdilute per cell

### Sheet: Sheet4
Variation of strength and number of interactions between vRNPswith or without nucleozin
TreatNames	cell_number	n	dens	S	S_nominal	G	GG	K2	C_dense	Amount_dense	C_dil	Amount_dil	K	total_C_dil	C_total	C_cell	C_nucleus	cell_nuc_ratio	cyt_nuc_ratio	sd_n	sd_dens	sd_S	sd_S_nominal	sd_G	sd_GG	sd_K2	sd_C_dense	sd_Amount_dense	sd_C_dil	sd_Amount_dil	sd_K	sd_total_C_dil	sd_C_total	sd_C_cell	sd_C_nucleus	sd_cell_nuc_ratio	sd_cyt_nuc_ratio
3hpi	20	0	0	-3.16653	-3.13415	-923.757	0	1.43112	29.7511	3.41591	16.8801	12.2093	0.909103	19.7009	20.3518	43.6274	155.204	0.282152	0.119611	0	0	0.286755	0.291281	405.539	405.539	0.262403	7.71001	1.27122	6.57472	5.0562	0.0738046	5.91258	6.36182	11.6034	40.448	0.0459324	0.0341036
8hpi	20	310.5	0.271465	0.442646	0.624849	-2634.83	-1711.07	2.77977	2091.66	397.808	965.013	829.818	1.97715	728.124	873.359	973.119	2030.8	0.527974	0.389262	133.651	0.087393	0.27092	0.286909	396.557	396.557	0.438911	417.65	130.056	233.653	232.082	0.174146	213.031	265.454	294.021	527.693	0.130001	0.105692
Ncz 5min	20	235	0.199011	0.0287023	0.276922	-3793.92	-2870.16	4.362	1946.9	534.845	682.509	644.961	2.62796	480.992	616.53	714.455	1540.77	0.443765	0.279383	104.724	0.0747158	0.324932	0.325563	724.782	724.782	1.27524	443.077	202.148	213.119	221.419	0.34947	155.182	198.965	232.062	442.506	0.105937	0.0905326
Ncz 20min	20	150.5	0.130054	-0.367319	0.0199108	-4879.76	-3956	6.646	2349.44	857.61	762.571	832.356	2.98393	324.196	476.97	610.518	1720.9	0.362581	0.186265	65.6758	0.0461304	0.257608	0.271528	663.357	663.357	1.80073	449.186	307.84	159.719	214.713	0.238884	97.199	147.071	142.161	467.404	0.146596	0.105034
Ncz 30min	20	114	0.112345	-0.455137	-0.0176206	-5391.67	-4467.91	8.10111	2555.37	1068.63	729.541	847.972	3.10959	296.511	459.258	562.219	1281.09	0.434564	0.218621	81.1726	0.0595012	0.297176	0.283316	820.833	820.833	2.45821	454.133	415.728	141.341	200.343	0.271696	113.496	163.494	169.179	348.855	0.126645	0.098434
Ncz 45min	20	88.5	0.091804	-0.329739	0.144924	-5469.3	-4545.54	8.35003	3094.11	1553.88	884.2	1024.46	3.28326	336.104	540.371	666.571	1497.89	0.481191	0.247567	49.0406	0.0345693	0.283219	0.291961	719.7	719.7	2.87912	391.781	416.848	135.163	215.919	0.222028	90.8752	146.505	145.937	299.629	0.109846	0.0650462
Ncz 1h	21	66	0.0648113	-0.269652	0.127812	-5736.93	-4813.17	9.2619	2956.59	1925.9	994.53	1283.44	2.75717	356.91	531.099	658.629	1375.06	0.419739	0.212039	54.1207	0.037701	0.293877	0.285307	674.783	674.783	2.12314	558.713	467.901	263.3	352.332	0.257904	116.752	165.679	197.298	503.873	0.0799861	0.0590388
Ncz 2h	20	38	0.0368725	-0.448011	0.0788818	-6312.2	-5388.44	11.5784	3569.44	3025.89	1256.83	1854.16	2.72008	298.612	505.755	759.067	1890.74	0.37107	0.162763	33.9942	0.0282775	0.302308	0.301931	808.491	808.491	4.00363	640.028	871.089	364.435	639.432	0.382686	93.9735	155.05	194.244	530.363	0.0783233	0.0492226
TreatNames	Area	AR	Circ.	Round	sd_Area	sd_AR	sd_Circ.	sd_Round
8hpi	0.284754	1.429	0.893592	0.733958	0.0448222	0.0316277	0.0161513	0.0148855
Ncz 5min	0.353712	1.52466	0.860948	0.693355	0.0689109	0.0557572	0.0263293	0.0208709
Ncz 20min	0.471039	1.58736	0.819002	0.665916	0.0781601	0.0328931	0.0212714	0.0114397
Ncz 30min	0.569003	1.58462	0.800483	0.669231	0.118939	0.0372528	0.017945	0.0143089
Ncz 45min	0.681484	1.57811	0.786796	0.668977	0.111607	0.0477723	0.0171011	0.015642
Ncz 1h	0.77935	1.5785	0.771872	0.668074	0.144169	0.0536541	0.020551	0.0196458
Ncz 2h	1.02439	1.56232	0.761165	0.671933	0.180383	0.0647746	0.0216716	0.0226333
Csat =	minimal Cdil observed in cells that start having viral inclusions
min_C_dil
467.377
DATA IN THE MANUSCRIPT
PARAMETER ABOVE	DEFINITION	FORMULA
cell_number	Number of cells
n	number of inclusions per cell	calculated in R from imageJ segmentation
dens	number of inclusions per the area of cytosol	Calculated in R - codes available in 10.5281/zenodo.6901207
S	supersaturation	ln(Cdil/Csat)
G	Gibbs free energy	G=-RTlnK
GG	Fold change in Gibbs free energy	K=Cdense/Cdilute
K2	partition coefficient	Cdense individual inclusions/Cdilute per cell
C_dense	Concentration of vRNPs in inclusion	Mean Fluorescence Intensity (MFI) of cytosolic vRNPs in inclusions
total_C_dil = Cdilute	Concentration of cytosolic vRNPs outside inclusions	MFI outside inclusions
C_cytoplasm	Concentration of cytosolic vRNPs in and ouside inclusions	MFI of whole cytosol
C_cell	Concentration of cellular vRNPs	MFI of whole cell
C_nucleus	Concentration of nuclear vRNPs	MFI of nucleus only
cyt_nuc_ratio	Fraction of cytosolic vRNPs	Ratio of MFI of cytosolic versus nuclear vRNPs
Area	Area in each inclusion (um^2)	ImageJ plugin
AR	Aspect ratio	ImageJ plugin
Circ.	Circularity	ImageJ plugin
Round	Roundness	ImageJ plugin
Csaturation (Csat)	Threshold concentration after which demixing occurs	minimal Cdil observed in cells that start having viral inclusions
FOR VALIDATION
S_nominal	supersaturation nominal	ln(Ctotal/Csat)
K	partition coefficient adapted from Riback et al, 2020 [15]	Average Cdense per cell/Cdilute per cell

### Sheet: Sheet5
tracking viral inclusions in the presence and absence of nucleozin
treatment	mean_msd	median_msd	sd_msd	sem_msd	n
DMSO	1.2516	0.838197	1.16387	0.000771	13
Ncz	0.124302	0.0565523	0.221543	6.48e-05	27
msd =	means square displacement

### Sheet: Sheet6
Fusion Time of inclusions in the presence and absence of nucleozin
ID	n	mean	median	sd	sem
DMSO	10	5.8	3.5	6.12463	1.93678
Ncz	29	85.4483	99	45.0496	8.36551

### Sheet: Sheet7
Inclusion fluorescence loss after photoactivation (FLAPh) in the presence and absence of nucleozin
Treatment	n	mean_k	mean_a	mean_t_half	median_k	median_a	median_t_half	sd_k	sd_a	sd_t_half	sem_k	sem_a	sem_t_half
GFP_DMSO	17	0.0505282	0.795225	14.4051	0.0528159	0.778011	13.1238	0.0108571	0.10192	3.52677	0.00263323	0.0247191	0.855366
GFP_Ncz	16	0.0145341	0.528108	85.0188	0.0140332	0.46799	49.3941	0.00912871	0.217183	79.383	0.00228218	0.0542958	19.8458
DATA IN THE MANUSCRIPT
PARAMETER ABOVE	DEFINITION	FORMULA
t_half	Half life	t_half = In(2)/k
k	Rate constant
a	Mobile fraction
Model fitting	Single exponential	y = a*exp(-k*Time) + (1-a)

### Sheet: Sheet8
Topology of inclusions in mice lungs
TreatNames	Area	AR	Circ	Round	sd_Area	sd_AR	sd_Circ	sd_Round
PBS 30min	0.102675	2.95159	0.135378	0.513006	0.0296685	0.428478	0.0127126	0.02182
PBS 1h	0.0948193	2.5493	0.141796	0.538316	0.0318037	0.253013	0.0110243	0.0153851
PBS 2h	0.101635	2.30903	0.140258	0.548686	0.0192202	0.298156	0.020066	0.0297791
NCZ 30min	0.193294	2.33697	0.127521	0.541417	0.0646579	0.385733	0.00761807	0.0327833
NCZ 1h	0.185792	2.29434	0.143318	0.557862	0.0622086	0.358927	0.0239833	0.0311019
NCZ 2h	0.225552	2.59141	0.127524	0.529704	0.0512419	0.604224	0.012568	0.0530834
TreatNames	n_cells	n_inclusions	inclusion_per_cell
PBS 30min	1694	215846	127.418
PBS 1h	446	44106	98.8924
PBS 2h	1401	316881	226.182
NCZ 30min	2014	382854	190.096
NCZ 1h	1543	151171	97.9721
NCZ 2h	1301	141693	108.911
LEGEND OF DATA
DATA IN THE MANUSCRIPT
PARAMETER ABOVE	DEFINITION	FORMULA
Area	Area in each inclusion (um^2)	ImageJ plugin
AR	Aspect ratio	ImageJ plugin
Circ.	Circularity	ImageJ plugin
Round	Roundness	ImageJ plugin
n_cells	number of cells	calculated in R from imageJ segmentation
n_inclusions	total number of inclusions	calculated in R from imageJ segmentation
inclusion_per_cell	number of inclusions per cell	total number of inclusions/number of cells
